# The efficacy of chemotherapy is limited by intratumoural senescent cells that persist through the upregulation of PD-L2

**DOI:** 10.1101/2022.11.04.501681

**Authors:** Selim Chaib, José Alberto López-Domínguez, Marta Lalinde, Neus Prats, Ines Marin, Kathleen Meyer, María Isabel Muñoz, Mònica Aguilera, Lidia Mateo, Camille Stephan-Otto Attolini, Susana Llanos, Sandra Pérez-Ramos, Marta Escorihuela, Fatima Al-Shahrour, Timothy P. Cash, Tamara Tchkonia, James L. Kirkland, Joaquín Arribas, Manuel Serrano

## Abstract

Anti-cancer therapies often result in a subset of surviving cancer cells that undergo therapy-induced senescence (TIS). Senescent cancer cells strongly modify the intratumoural microenvironment favoring immunosuppression and, thereby, tumour growth. An emerging strategy to optimise current therapies is to combine them with treatments that eliminate senescent cells. To this end, we undertook an unbiased proteomics approach to identify surface markers contributing to senescent cells immune evasion. Through this approach, we discovered that the immune checkpoint inhibitor PD-L2, but not PD-L1, is upregulated across multiple senescent human and murine cells. Importantly, blockade of PD-L2 strongly synergises with genotoxic chemotherapy, causing remission of solid tumours in mice. We show that PD-L2 inhibition prevents the persistence of chemotherapy-induced senescent cells, which exert cell-extrinsic immunomodulatory actions. In particular, upon chemotherapy, tumours deficient in PD-L2 fail to produce cytokines of the CXCL family, do not recruit myeloid-derived suppressor cells (MDSCs) and are eliminated in a CD8 T cell-dependent manner. We conclude that blockade of PD-L2 improves chemotherapy efficacy by reducing the intratumoural burden of senescent cells and their associated recruitment of immunosuppressive cells. These findings provide a novel strategy to exploit vulnerabilities arising in tumour cells as a result of therapy-induced damage and cellular senescence.
