## Supplementary Table 2 for "The efficacy of chemotherapy is limited by intratumoural senescent cells that persist through the upregulation of PD-L2"

### Sheet: Sheet1
Supplementary Table 2
From RNA seq data pending obtention of a GEO accesion number
Differentially expressed genes between PD-L2-KO and PD-L2-WT Panc02 cells treated with doxorubicin for seven days, absolute value fold change > 1.5, FDR < 0.05
entrez	symbol	mgi	genename	KODoxvsWTDox.fc	KODoxvsWTDox.pval	KODoxvsWTDox.pval.adj	KODoxvsWTDox.fc.shrinked
58205	Pdcd1lg2	MGI:MGI:1930125	programmed cell death 1 ligand 2	4.14537	2.4294e-06	0.00178064	1.77726
16373	Irx3	MGI:MGI:1197522	Iroquois related homeobox 3	2.76471	2.60484e-17	1.28696e-13	2.55904
21912	Tspan7	MGI:MGI:1298407	tetraspanin 7	2.11722	3.04372e-09	7.51901e-06	1.95137
17392	Mmp3	MGI:MGI:97010	matrix metallopeptidase 3	1.95974	8.47092e-06	0.00478287	1.56919
76252	Atp6v0e2	MGI:MGI:1923502	ATPase, H+ transporting, lysosomal V0 subunit E2	1.78621	5.87539e-07	0.000669885	1.63812
66102	Cxcl16	MGI:MGI:1932682	chemokine (C-X-C motif) ligand 16	1.62231	1.16565e-06	0.00117007	1.50754
78906	Misp	MGI:MGI:1926156	mitotic spindle positioning	1.61709	5.77383e-08	9.50886e-05	1.54239
23886	Gdf15	MGI:MGI:1346047	growth differentiation factor 15	-1.75885	3.39284e-08	6.28608e-05	-1.65675
68713	Ifitm1	MGI:MGI:1915963	interferon induced transmembrane protein 1	-1.82744	1.53915e-21	1.14066e-17	-1.78888
16012	Igfbp6	MGI:MGI:96441	insulin-like growth factor binding protein 6	-2.16899	5.92072e-31	8.7757e-27	-2.12307
